# Analysis of common and rare *VPS13C* variants in late onset Parkinson disease

**DOI:** 10.1101/705533

**Authors:** Uladzislau Rudakou, Jennifer A. Ruskey, Lynne Krohn, Sandra B. Laurent, Dan Spiegelman, Lior Greenbaum, Gilad Yahalom, Alex Desautels, Jacques Y. Montplaisir, Stanley Fahn, Cheryl H. Waters, Oren Levy, Caitlin M. Kehoe, Sushma Narayan, Yves Dauvilliers, Nicolas Dupré, Sharon Hassin-Baer, Roy N. Alcalay, Guy A. Rouleau, Edward A. Fon, Ziv Gan-Or

## Abstract

**Objective:** We aimed to study the role of coding *VPS13C* variants in a large cohort of late-onset PD (LOPD) patients.

**Methods:** *VPS13C* and its untranslated regions were sequenced using targeted next-generation sequencing in 1,567 PD patients and 1,667 controls from 3 cohorts. Association tests of rare potential homozygous and compound heterozygous variants and burden tests for rare heterozygous variants were performed. Common variants were analyzed using logistic regression adjusted for age and sex in each of the cohorts, followed by a meta-analysis.

**Results:** No bi-allelic carriers of rare *VPS13C* variants were found among patients and two carriers of compound heterozygous variants were found in two controls. There was no statistically significant burden of rare (MAF<1%) or very rare (MAF<0.1%) coding *VPS13C* variants in PD. A *VPS13C* haplotype including the p.R153H-p.I398I-p.I1132V-p.Q2376Q variants was nominally associated with a reduced risk for PD (meta-analysis of the tagging SNP p.I1132V (OR=0.48, 95%CI=0.28-0.82, *p*=0.0052). This haplotype was not in linkage disequilibrium (LD) with the known genome-wide association study (GWAS) top hit.

**Conclusions:** Our results do not support a role for rare heterozygous or bi-allelic *VPS13C* variants in LOPD. Additional genetic replication and functional studies are needed to examine the role of the haplotype identified here associated with reduced risk for PD.
