## Supplemental Table e-1 for "Analysis of common and rare *VPS13C* variants in late onset Parkinson disease"

### Sheet: Sup.Table1.MIPsProbes
Table e-1:	Molecular Inversion Probes (MIPs) information
mip_id	chr	ext_probe_start	ext_probe_stop	ext_probe_sequence	lig_probe_start	lig_probe_stop	lig_probe_sequence	target_start	target_stop	probe_strand
2466	15	62144541	62144558	GACAAAAAGTAAAGCAAA	62144671	62144692	CATTATTACACTTTACCAATGA	62144559	62144670	+
2467	15	62144772	62144788	AGCTGTTGACAATGTCC	62144637	62144659	AATGCTTTGAGAGGTAATTACTT	62144660	62144771	-
2468	15	62144735	62144753	AAATAGTATCAGTATGATA	62144866	62144886	GCTATGAAATTACTGATAATG	62144754	62144865	+
2469	15	62144974	62144990	ATTACTTTTTCAAAATT	62144839	62144861	GTTCTAGTGTTTTGTGTTTTTAA	62144862	62144973	-
2470	15	62144954	62144971	TATACTTTACAGAAAAAA	62145084	62145105	ACCAGGCCTTAAAAAACATGAA	62144972	62145083	+
2471	15	62145151	62145167	ATGTGGACACGCTTGGT	62145016	62145038	AAAGAGAATGCAGTAACTAATGC	62145039	62145150	-
2472	15	62145128	62145147	ACACATAAACAAAAATAGAG	62145260	62145279	GTATTTTTTAAAGTTTTAAT	62145148	62145259	+
2473	15	62145351	62145367	GTGTTCTGTGAGGGAGC	62145216	62145238	GGTTGAACCTTTAGATTTGCTCA	62145239	62145350	-
2474	15	62145334	62145349	TGATTCTCACAGGGCC	62145462	62145485	GGAGTAAATGTTAATTTGTGATGC	62145350	62145461	+
2475	15	62145570	62145588	TGAAAATACTGCACTTTAA	62145437	62145457	GCACGCCTAGAATGTATTTTA	62145458	62145569	-
2476	15	62145547	62145565	CATATTTCAGAGTCTTGAG	62145678	62145698	GGGCAGAGTGTAGCTATTTTA	62145566	62145677	+
2477	15	62145787	62145804	TTTCTTTTCATGAAAACA	62145653	62145674	GTAATGTAGCATTCATAAAAAT	62145675	62145786	-
2478	15	62145728	62145744	ACTGCAAGGAGGAAAAA	62145857	62145879	GGTTTACCAAGAATGTTAACTCA	62145745	62145856	+
2480	15	62145898	62145917	TCACTCTTAAACAAAATGTC	62146030	62146049	CGAGACTAGACTGACCAACA	62145918	62146029	+
2485	15	62146321	62146339	CTTCAGTAAGGCTTTAATT	62146452	62146472	AGTGGACTGCTAGCATATACA	62146340	62146451	+
2486	15	62146560	62146579	CTAAAGACAATTTTTCAAGC	62146428	62146447	CGCCACCACCCAAATGGGTC	62146448	62146559	-
2487	15	62146538	62146557	AGAAAACTAAAACTAAAGGA	62146670	62146689	GGGGTCTGAGAAGTCTCACT	62146558	62146669	+
2488	15	62146749	62146766	ACTTTACAGAGAGCATGT	62146615	62146636	CAACAGGGAGAAAAAACAATCA	62146637	62146748	-
2489	15	62146731	62146747	TGCATCCTCAATGGCAT	62146860	62146882	CAACAGCTAAGGACCAAGGATAC	62146748	62146859	+
2490	15	62147010	62147029	AGGCTTTTAAAAAAGTATTT	62147142	62147161	CAGACCCTGTTCCTGTTTCA	62147030	62147141	+
2491	15	62147252	62147270	ATTTGGTTAGCCTACTTGT	62147119	62147139	CCACAAAAAAGACAGTGCCAA	62147140	62147251	-
2492	15	62148426	62148444	TGCAAAACAGTCTAAAAGC	62148557	62148577	GTCTACACACATAAGGCCCAG	62148445	62148556	+
2493	15	62148639	62148657	AACTGTCTTCATCATTTAC	62148506	62148526	CCTCCTAGTGTCAGTGAAAAT	62148527	62148638	-
2494	15	62155563	62155581	GCCATTTTAGCCTTCAAAA	62155694	62155714	GGTAAGTCTCTCCTTCCAACT	62155582	62155693	+
2495	15	62155786	62155805	TAATTAGCTAATATGCAGTA	62155654	62155673	GGAAGCAAGAAGACAATCCT	62155674	62155785	-
2496	15	62156458	62156475	ATTTATTTCTAAAAACAA	62156588	62156609	AGTTTTTTTATAATGAATGCTA	62156476	62156587	+
2497	15	62156699	62156717	GTAAAATGTCAAGGTCTTA	62156566	62156586	GTTTTTAATATTTGACTAATT	62156587	62156698	-
2498	15	62156641	62156658	GCATGGCTGAAAATAGAT	62156771	62156792	ACAAGCAGAGAAATCACATTTG	62156659	62156770	+
2499	15	62156882	62156900	AGTTCTTTGTGGATTCCTC	62156749	62156769	GTTATATTGATTATATTATCC	62156770	62156881	-
2500	15	62156838	62156855	ACCTAGTCATTCCTTGAC	62156968	62156989	CAATTCACTTGTGCGAATTAGT	62156856	62156967	+
2501	15	62157058	62157076	CAAGCTGCAGATAAATGCA	62156925	62156945	GAAATCTGCACTCCTCTCTGA	62156946	62157057	-
2502	15	62157038	62157056	AAATGAATTTAATAATGTA	62157169	62157189	GGCTATTGTGCTTCAAGCCAT	62157057	62157168	+
2503	15	62157259	62157275	CTCAGAGTGTAGTGGGT	62157124	62157146	CAAGATAGAAAGTGGGTAGTATT	62157147	62157258	-
2504	15	62157210	62157229	TTTATCACCATAATACACTT	62157342	62157361	GTCCCCTTTCCAAAAATGCA	62157230	62157341	+
2505	15	62157440	62157458	TATCTTGTTTGCTTTTTCA	62157307	62157327	AACTAATTTGGTCTCCCTGCT	62157328	62157439	-
2506	15	62157420	62157437	AAGTAAATTCTAAGGAAA	62157550	62157571	CAATGTAATGTCACCTCAATAG	62157438	62157549	+
2507	15	62157641	62157657	CAGCATTTCTTGCTTTT	62157506	62157528	CATGACATTAAATTATTCTACTA	62157529	62157640	-
2508	15	62157617	62157636	CATGGAAAAATATAACTAAA	62157749	62157768	GTAAATATGTGTATGTTTGC	62157637	62157748	+
2509	15	62157823	62157841	TACAAATATACCCATATGT	62157690	62157710	GTCATTTAATACTCATTTTGG	62157711	62157822	-
2510	15	62157804	62157820	TGTGTATATATGTATGT	62157933	62157955	GTATGTATATCTGTATGTGTACA	62157821	62157932	+
2511	15	62158013	62158028	TTATCCTCTAATCTTC	62157877	62157900	ACACATATATATACACATACAAAT	62157901	62158012	-
2512	15	62157982	62158001	TGTATATATATGTGTGTGTG	62158114	62158133	GAGAAAAAGGAACATGAGGA	62158002	62158113	+
2513	15	62158222	62158240	TAAAACAAAACATGGAAAT	62158089	62158109	GTACTACTTTGTATTCTTTAA	62158110	62158221	-
2514	15	62158181	62158200	GGGCTAAAAAGATATACTTT	62158313	62158332	CCAACTAACTGATCACAGCA	62158201	62158312	+
2515	15	62158395	62158412	ACTTGGTAGTTTTTGTCG	62158261	62158282	ACTGGATATACAAAAGAAGCCT	62158283	62158394	-
2516	15	62158372	62158387	TCCATGCCCACACTTG	62158500	62158523	AACTAAGAAATCAGACAAGATTAT	62158388	62158499	+
2517	15	62158604	62158620	AGCTCTGTTATTAATTT	62158469	62158491	GATATCAGACAACTTTTAAAACT	62158492	62158603	-
2518	15	62158584	62158600	AAAAAGATATCACAAGG	62158713	62158735	GTTACTTTAGAATCTCAGGAAGG	62158601	62158712	+
2519	15	62158800	62158816	GTCACCACATGCAGTTT	62158665	62158687	GCTGTTTTACTGAGACTTACTTT	62158688	62158799	-
2520	15	62158776	62158793	TTATTTGTGCTTGACTCT	62158906	62158927	GGACAGAAGTAATTTCCTTTGT	62158794	62158905	+
2521	15	62158973	62158992	TGTTTTATGTTTAACCACTT	62158841	62158860	GACAAACCTTTCTTGTGCCT	62158861	62158972	-
2522	15	62158938	62158953	CACGCTGGTTTTTGGA	62159066	62159089	CATTCTCTTCAAATATACAACACA	62158954	62159065	+
2523	15	62159159	62159178	ATAAATGATGGAAATGTTTA	62159027	62159046	GTTCAGTTGGATTATGTATT	62159047	62159158	-
2524	15	62159141	62159156	TGCTAGATAAGACATT	62159269	62159292	GATAATAAACCCTCTCTAAGGATT	62159157	62159268	+
2525	15	62159338	62159353	TGCTGTGTGGCACTTG	62159202	62159225	CCTCTTAATTCTCAACATAAGTTA	62159226	62159337	-
2526	15	62159318	62159336	AATAAAGAAATCTATGTAT	62159449	62159469	GCAGAAATGCTAAAGGCTGAA	62159337	62159448	+
2527	15	62159549	62159567	TTTGAGGATATGTTTCCTC	62159416	62159436	GAATCTCCTTGTTGGTTATGC	62159437	62159548	-
2528	15	62159512	62159530	CAACAGTACCAAGGGGTTA	62159643	62159663	GATGCTCCAGGTAATAGTCCC	62159531	62159642	+
2529	15	62159724	62159743	TATGTTTATGTTTGTGAGTC	62159592	62159611	AGCCTGCCCTTAGACCTCAA	62159612	62159723	-
2530	15	62159701	62159720	AAGCTATGTAATTCCATCAT	62159833	62159852	AGTATCTGCTTCTGAGCTCA	62159721	62159832	+
2531	15	62159937	62159952	TATTCCTGGTAATACT	62159801	62159824	CATTTCGAAAATTTTATCTTATGG	62159825	62159936	-
2532	15	62159871	62159887	TAAACGCAGAAGAGAGC	62160000	62160022	ATGGAGGTGAGAGTTTTAAAGAA	62159888	62159999	+
2533	15	62160110	62160129	GGAATAAATGTTTCCTAAAC	62159978	62159997	GAACTTTTCATAGTAGTGGG	62159998	62160109	-
2534	15	62160053	62160070	ACACAGTCAATTAACACC	62160183	62160204	AGCATGCAGAAAGATAGATAAA	62160071	62160182	+
2535	15	62160802	62160821	GGCCTAGAAATCATTAAAAT	62160934	62160953	GGACGGAGGCTAGATACTTC	62160822	62160933	+
2536	15	62161030	62161049	ATGTATTTAATCAACACACA	62160898	62160917	GAAGATGGCATCATTCGTCC	62160918	62161029	-
2537	15	62161655	62161673	TAGCACACAGACACATACC	62161786	62161806	CCTTTAAAGAATCCAGCAGCT	62161674	62161785	+
2538	15	62161897	62161916	AAAACAGTTCAGTATCTGGC	62161765	62161784	ATTGGAAAAGGGCTTGTGGG	62161785	62161896	-
2539	15	62164098	62164116	TCAAGTATATAGCAGCAAT	62164229	62164249	ACTCCCTGAAAGAGAAATCAA	62164117	62164228	+
2540	15	62164340	62164359	AGTTAAGTCTTCAATTTTTG	62164208	62164227	GTTGGTGGAGTGACTGGAAT	62164228	62164339	-
2541	15	62165377	62165394	CACACAACCAGCTAGAAT	62165507	62165528	ACTCTTCTCTTCTTTTTTGCTG	62165395	62165506	+
2542	15	62165618	62165637	TCTAGAAATTAATCCCTTGT	62165486	62165505	GAGTCGACAGCCCAGAGATT	62165506	62165617	-
2544	15	62166994	62167013	AAGCATTTGTTTTTCATAAC	62167126	62167145	ATTCTTCAGGGCCTTGAACA	62167014	62167125	+
2545	15	62167231	62167249	TACAGATTTGGATTCTTCT	62167098	62167118	GGGGTTAGTGATTGGAGTGAG	62167119	62167230	-
2546	15	62167874	62167892	AAAAATAGACCATCCATTT	62168005	62168025	CATCTAACCCCAATACAAGGA	62167893	62168004	+
2547	15	62168070	62168087	CAATAGTTGTGAAGGACT	62167936	62167957	GAAGCTTTATTCTATGAACCCT	62167958	62168069	-
2548	15	62169132	62169151	TGAAGTATATTCCTTATGAA	62169264	62169283	AAAAAGGAAAGATTCAAAGA	62169152	62169263	+
2549	15	62169321	62169338	AGCATTAGCTGTCATTCA	62169187	62169208	GCTTATATGGAGTGTTGTTAGG	62169209	62169320	-
2550	15	62170762	62170778	CCTTGGTACACCTGCTT	62170891	62170913	GTTTTTCTTTGTCTGATTCTTCA	62170779	62170890	+
2551	15	62170972	62170990	TTTTCACTTTTAGCTTTCA	62170839	62170859	GCTGTTGAAAAGCATAGGTGC	62170860	62170971	-
2552	15	62172739	62172755	GGTCCACAGACCCTTTA	62172868	62172890	AGTCTCCATTAATTCTGCATTTA	62172756	62172867	+
2553	15	62172955	62172973	TTCTAATAGAGAAAAAAAT	62172822	62172842	GTTTCTTTGAACATTTCCATA	62172843	62172954	-
2554	15	62173004	62173021	TTAATTTTATATTTTCCC	62173134	62173155	GAATGAGGACCATAAAATACCT	62173022	62173133	+
2555	15	62173229	62173246	ATAACTGTGGCTTTTCAC	62173095	62173116	ATTGATCAAGGGTTTCTAGGAG	62173117	62173228	-
2556	15	62173679	62173698	ACTTTCAAAAAGAGTAAGAT	62173811	62173830	CATCAATGAAAGGCTTGGGC	62173699	62173810	+
2557	15	62173875	62173893	AGGCATTAGTTTAACCTAG	62173742	62173762	AGTAAGTGAAGATTCCTGCTG	62173763	62173874	-
2558	15	62173874	62173892	ACTAGGTTAAACTAATGCC	62174005	62174025	GCACCTGGTAACTGATTATCA	62173893	62174004	+
2559	15	62174104	62174122	ATGATGAAAGTGGTGGCCT	62173971	62173991	GTATTTCATCCTGTTGCCCCT	62173992	62174103	-
2560	15	62174742	62174760	TCCCAAGATTCCCAAAGTG	62174873	62174893	GTCTCGTTTAATAGGGCTACG	62174761	62174872	+
2561	15	62174964	62174981	CTGTGCTAATATCAGCTC	62174830	62174851	GAATTTAAGCAGTCTTCTCACC	62174852	62174963	-
2562	15	62176287	62176303	ATACACATATAAAAATC	62176416	62176438	GACTAAATGGCTTCCATTTCTGC	62176304	62176415	+
2563	15	62176509	62176526	AAGTTCCACAGACCTAAA	62176375	62176396	GGAACAATCCTATCAGAAACAT	62176397	62176508	-
2564	15	62182295	62182313	TTCAAATCGGCTATTATGA	62182426	62182446	ACTGTGGAGAGACAAGGTTAT	62182314	62182425	+
2565	15	62182524	62182539	GATGGGCGCCAGAGAG	62182388	62182411	GGTTAACAATGAAAGCAAGCAGGA	62182412	62182523	-
2566	15	62182498	62182513	GGCAACATCATCGGTG	62182626	62182649	CCCACACATAGTAACTTGTTATTA	62182514	62182625	+
2567	15	62199424	62199442	CAGGTAACTCATATAGCAC	62199555	62199575	GTCTTGGCAGCAAGACCATTT	62199443	62199554	+
2568	15	62199666	62199685	TAGGACTTCTGTGCTAATCC	62199534	62199553	GGCTCGACTTTTTGCCTGGG	62199554	62199665	-
2569	15	62201149	62201168	GAACCAATAAAAGTATTTCC	62201281	62201300	GTTGAATGTTCGGCAGTGTT	62201169	62201280	+
2570	15	62201359	62201378	GTAAGTGTAGATTAAACCAG	62201227	62201246	GCACCTGCCTTGATAATGAA	62201247	62201358	-
2571	15	62202321	62202340	ATAATAAAAAATTAAATAAA	62202453	62202472	CCACTCTCACACAAAGTTTG	62202341	62202452	+
2572	15	62202529	62202548	TAACGGTATTGTCTTAAGAC	62202397	62202416	ACCGACAGGATAATGGCACT	62202417	62202528	-
2573	15	62203951	62203970	CTGAAAAAGAGGTATATACA	62204083	62204102	CATCAGATGCAATCTCGCCA	62203971	62204082	+
2574	15	62204192	62204208	CACAGGTTGGTGTTAGC	62204057	62204079	CAATGCCAACTAATAAATGGAAC	62204080	62204191	-
2575	15	62204142	62204158	AAGGGAGTCAGGGTAAC	62204271	62204293	ATTCACACACAAACTTCTTACAA	62204159	62204270	+
2576	15	62205460	62205476	TGTAGCAAAGGTGAACG	62205589	62205611	GCACTGGTTGAAATTTTTAATTG	62205477	62205588	+
2577	15	62205699	62205717	CACGGTACTAAAGAAATTT	62205566	62205586	GGTCCAGTAGTTTCTCATTGG	62205587	62205698	-
2578	15	62207790	62207809	GGAATTTATCTGCTTTAACT	62207922	62207941	ACGATACTGGAGAACCCGGG	62207810	62207921	+
2579	15	62208029	62208045	CTCCACAGAAGTGACGA	62207894	62207916	AGATATTCATGTGAAACATCCAG	62207917	62208028	-
2580	15	62208008	62208023	CGTGGACTGACAGGTC	62208136	62208159	ACTAATTCCATTATTTCACCACTG	62208024	62208135	+
2581	15	62208241	62208259	TTTAAAAAGTTACTCAGCG	62208108	62208128	AAATACCAGGGCAAAAACTGG	62208129	62208240	-
2582	15	62208201	62208218	CTCATGAGTTTCTGCTGT	62208331	62208352	GTCTTCTGTGAAGTACCATGCT	62208219	62208330	+
2583	15	62209494	62209511	TTACTCTGTGCAACAACA	62209624	62209645	GTCTTCCCCATGTGTACATATG	62209512	62209623	+
2584	15	62209735	62209751	TTCATAGGAGCAGGGAA	62209600	62209622	GGGATGTAGCTTACATTATTCAT	62209623	62209734	-
2585	15	62209716	62209732	ACTGCAACATGCATCTG	62209845	62209867	AGGAAACAGTGACAATAAAGTTT	62209733	62209844	+
2586	15	62209938	62209957	TGTATATCTGTAAAAACAGG	62209806	62209825	GTTTATCCAGCCAGCTGGAA	62209826	62209937	-
2587	15	62210285	62210304	AATCCCCAACTCAATACATT	62210417	62210436	ATTTATAGATGATAAATGCA	62210305	62210416	+
2588	15	62210520	62210538	AAAAGTATTTGTTTGTGGC	62210387	62210407	ATGTTAAGCTATTGGAGCGCA	62210408	62210519	-
2589	15	62211430	62211449	AATGATTTAACCATTTCTTG	62211562	62211581	GACTGGCATTGGGATTCCGT	62211450	62211561	+
2590	15	62211654	62211672	CTTTTCACTTATGCACTGC	62211521	62211541	CAAATTGATGCAACTGAAGGG	62211542	62211653	-
2591	15	62211607	62211623	TGGCCACAGGGATATTT	62211736	62211758	GAGTATTTTTCCTCATCACTAGA	62211624	62211735	+
2592	15	62212225	62212244	CAACTGCTAAGATACCCTTA	62212357	62212376	CAAATTCTGGCCAGCATCAA	62212245	62212356	+
2593	15	62212468	62212485	GACAGAGCTCCTTTTACG	62212334	62212355	AACTGGAGTATGCCAGCATGGT	62212356	62212467	-
2594	15	62212442	62212458	ATGGGAACACCTACAGC	62212571	62212593	CATACATTCTTCCCAAAACCTAT	62212459	62212570	+
2595	15	62212660	62212676	TTCCACTTGAAATATTC	62212789	62212811	CAGGAATAAAATCATCTCCTGGC	62212677	62212788	+
2596	15	62212884	62212902	TATTTTATTATCAACTGGC	62212751	62212771	CATATTTCTTCAGGAAATACA	62212772	62212883	-
2597	15	62214061	62214080	CACATCTTAAGAATCACTGA	62214193	62214212	GTGGCTCCCAGACAGCATGG	62214081	62214192	+
2598	15	62214294	62214313	CTTAATAATTTCCCTATTGG	62214162	62214181	GTGGAGGGGAAGAGACAATG	62214182	62214293	-
2599	15	62214557	62214574	TCAAGAAGTCTCTGAAGG	62214687	62214708	GTTCGATGTCCAAGGCCACATT	62214575	62214686	+
2600	15	62214798	62214813	GTGTTGACACGGCAAC	62214662	62214685	GTACCTTTATTATTGGCAGAGTCT	62214686	62214797	-
2601	15	62214777	62214796	TTGAAGCTTTCCGTTATTTC	62214909	62214928	GGAGACAATGCAGCCATGAT	62214797	62214908	+
2602	15	62214998	62215015	TTCTCATCTGGGAAAGAA	62214864	62214885	AAGATACGTCTAAGGAAATGGA	62214886	62214997	-
2603	15	62217605	62217623	TCGTGAAGAAAAATAAGAA	62217736	62217756	GGGCTGCAAGACCTATAAACA	62217624	62217735	+
2604	15	62217820	62217838	ATCCCAAGTTAAGTAAGAC	62217687	62217707	GGGCTTCAGGAAAGCAAAATA	62217708	62217819	-
2605	15	62219249	62219266	CCATTCTTCAACCCAAGA	62219379	62219400	GTTTGGATGTTGACAGAGAAAG	62219267	62219378	+
2606	15	62219484	62219502	AATATGACTTTAAAGGCCA	62219351	62219371	GATGATGGAAGCTTCTGTGAG	62219372	62219483	-
2607	15	62219445	62219460	TCAGGCTGGCAACAAA	62219573	62219596	GACTACATGTTATCTACAAGTTGT	62219461	62219572	+
2608	15	62221641	62221660	GTTTGTAATTCTTGTCAAAA	62221773	62221792	ACTCTGAGGCACAGCTTTGA	62221661	62221772	+
2609	15	62221858	62221875	TGGAAGTCAAATTGATGC	62221724	62221745	ATTTTACCAAGACAGACTGCCA	62221746	62221857	-
2610	15	62221800	62221816	ATCTGCCACAGTCATCA	62221929	62221951	ATTCTTTCTGTCAATCATTCTGA	62221817	62221928	+
2611	15	62222040	62222057	AGATTAGAAACTGAAAGG	62221906	62221927	ACCAAGATAACAACAGTTCTAT	62221928	62222039	-
2612	15	62223228	62223243	GCAGCCATGCAGGTGC	62223356	62223379	CATTCATTGAGCCATCCTTAAACA	62223244	62223355	+
2613	15	62223466	62223484	TCTTTTGCTTGAAAAATGT	62223333	62223353	AGCGTTAAACTTAAGACATGC	62223354	62223465	-
2614	15	62223417	62223434	ACCAAGTTGGAAACTGTC	62223547	62223568	GGCAAACTGATCTCATGAATTT	62223435	62223546	+
2615	15	62226372	62226390	TCAAGAGCTAAGGATTTAT	62226503	62226523	AGCTTTGAGTCTGTCCAATCT	62226391	62226502	+
2616	15	62226608	62226627	AAGCGTCATATAAATTTAGA	62226476	62226495	AACCAGATTGTCAGTCTCCA	62226496	62226607	-
2617	15	62228745	62228764	TGACATTAACACCAATTTTT	62228877	62228896	GTGAGGAAGCTTCTCCAAGA	62228765	62228876	+
2618	15	62228945	62228961	GGTGGTTTCTAGGTTGC	62228810	62228832	AAAGTTGATGTTTCAAGTGTACC	62228833	62228944	-
2619	15	62228926	62228943	CAAGTCATCTTCACTGAG	62229056	62229077	AAAGAAGAGAGTTAGAGTTAGG	62228944	62229055	+
2620	15	62232776	62232794	TAGAACTGCACTATGATCA	62232907	62232927	GCTAAGTTTCGCTGTATGGAC	62232795	62232906	+
2621	15	62232979	62232996	CAGAACTATTTTGCAGGC	62232845	62232866	GGAAAACTAAAACCTATGCAGG	62232867	62232978	-
2622	15	62232956	62232973	CAATGTCATTTTGTGGCA	62233086	62233107	ATAAAGGCTAAAAGCTGCTAAC	62232974	62233085	+
2623	15	62233921	62233938	ATTTCTAGTAAGCAATAC	62234051	62234072	GTTTTCAACTCTGATTAAACCC	62233939	62234050	+
2624	15	62234162	62234179	GACTTGGCTCAAAAGAGT	62234028	62234049	AGTTTAGCTTGGTTCCTATGGA	62234050	62234161	-
2625	15	62234143	62234160	TATCCATCAAAAGGCGGA	62234273	62234294	GAAGAGACAGATATTTAGGGGA	62234161	62234272	+
2626	15	62234332	62234351	TAGTTTTTAAAGTAAATGCT	62234200	62234219	CACAGTCCAGGCTGCAGAAA	62234220	62234331	-
2627	15	62237872	62237890	TTTAGGCCTCAGTGAGGAA	62238003	62238023	CATAGGCCTCTCCTTCTGTGG	62237891	62238002	+
2628	15	62238113	62238130	GGCTATACAGCTCTTTTG	62237979	62238000	GATATGTCCAAAGTAGACGGCA	62238001	62238112	-
2629	15	62238456	62238474	AATCCAAAAGGCAAAATAA	62238587	62238607	CACAGAAATAGAGGCATCCAT	62238475	62238586	+
2630	15	62238687	62238706	TCACTTTATATCTTGTCAGT	62238555	62238574	ACTGATGTGTTTGCCAGACT	62238575	62238686	-
2631	15	62239318	62239335	CTAACAGGTACAAGCTCA	62239448	62239469	GCATTTAATTCAGCTGTGATCT	62239336	62239447	+
2632	15	62239553	62239569	TATTGTATGTGTTGTAT	62239418	62239440	GTCTTTGTCTGTGATCAGAAGTG	62239441	62239552	-
2633	15	62241570	62241589	CTGAAAAAAACAAGTTGTTA	62241702	62241721	CAGAAGAGGAAGGCTCAGAG	62241590	62241701	+
2634	15	62241813	62241832	CTGCCTCTTTAATTGTTCAT	62241681	62241700	GAAGGAATCCGAGCTGAAAC	62241701	62241812	-
2635	15	62241761	62241778	AAAGCTTCCAAATGAAGT	62241891	62241912	CAGTTCAATTAAGGGCCTTTTT	62241779	62241890	+
2636	15	62242495	62242513	TGGCTATGAAGCTAGATAT	62242626	62242646	GTGGAGAATTACACCACTGAG	62242514	62242625	+
2638	15	62243090	62243109	AATATAACTTCATATATTCA	62243222	62243241	GTCTAAAAGAGAAAAAAGAC	62243110	62243221	+
2639	15	62243289	62243307	TATTTGTGTACATTTGGCT	62243156	62243176	GACGAACCCCTTCTGAAAATG	62243177	62243288	-
2640	15	62243934	62243952	TGCACAGAAATCAATATGT	62244065	62244085	CTTTAGCAGTCATGTCATAGG	62243953	62244064	+
2641	15	62244165	62244182	TAGGTTGTGGTTACTTTG	62244031	62244052	AAATTAGTATGCAGTGCTTTGA	62244053	62244164	-
2642	15	62244128	62244144	CATGTAAAGGCCTTCCT	62244257	62244279	CCAGAGTGATATAAGGAAGAAAT	62244145	62244256	+
2643	15	62246580	62246599	TATTCACCTCACTTTACAAA	62246712	62246731	CATCTTGTGATATAGAGATT	62246600	62246711	+
2644	15	62246823	62246841	AGGTCCAGAATACTCATAT	62246690	62246710	ACATGATTCAAAAAATACTTT	62246711	62246822	-
2645	15	62250765	62250782	ATAGACACATATGTATAT	62250895	62250916	ATCTTCTTGATTTAGACTAACC	62250783	62250894	+
2646	15	62250983	62251001	GTTGCAAATGGGAATTTAT	62250850	62250870	ACAGAAAATCTCTGTGAGGGT	62250871	62250982	-
2647	15	62251574	62251592	TTTGGATTTCTGCTAAAAG	62251705	62251725	GCAGCTAGATTCCGATTTACA	62251593	62251704	+
2648	15	62251806	62251825	ATGCATTATGTAACATTTCT	62251674	62251693	ACAAGGTGCCTGTTGTGGAA	62251694	62251805	-
2649	15	62251767	62251784	ATGGTAGATGCCTGGCTG	62251897	62251918	ATCTGAAACAGTGTGGCTTGAG	62251785	62251896	+
2650	15	62253723	62253742	AGTCATAAAATTTCATGGAA	62253855	62253874	CATCAGACACCAGACTGAAC	62253743	62253854	+
2651	15	62253950	62253966	GATTTGAAAGCACCGGT	62253815	62253837	CCAGTAATTGATAGAATGGATGT	62253838	62253949	-
2652	15	62253927	62253946	TAGAAGACTGTGGGATGACT	62254059	62254078	ACTCTTTGGCTGTCTGGAAA	62253947	62254058	+
2653	15	62254158	62254177	ACCACATGTATGAAAAGAAG	62254026	62254045	CACTGCCCAGGCTGCAGAAA	62254046	62254157	-
2654	15	62254501	62254520	GCCATCATAATTATCACACT	62254633	62254652	CACACCATCCACTTTGGACA	62254521	62254632	+
2655	15	62254736	62254753	AGTCTCTGTTTTTCAGGC	62254602	62254623	AATGTTGGCTGTATTCAGATTG	62254624	62254735	-
2656	15	62254668	62254683	CCCCCTCAGTAGCATC	62254796	62254819	CATTTACAAAAGGCTTTACATTTA	62254684	62254795	+
2657	15	62254896	62254915	AGCTCATATTCAGTCATTAA	62255028	62255047	GGAGAGAAAGGGAGGAATCC	62254916	62255027	+
2658	15	62255133	62255151	AATTTAAAAAAGTCACCCC	62255000	62255020	AAAGCAGTCACTTTTTGCCCG	62255021	62255132	-
2659	15	62255990	62256007	AAGTTTATCTTTTCGCCA	62256120	62256141	ATAATGTCACTATCTCTGGAGG	62256008	62256119	+
2660	15	62256231	62256249	TTAACATAACAGTGGTTCA	62256098	62256118	GATTTCAGGCTATTTGCCAAG	62256119	62256230	-
2661	15	62256808	62256825	TGACTGAGTCAGATAGTC	62256938	62256959	AATTTGTACCTCCTTAGCAACA	62256826	62256937	+
2662	15	62257030	62257047	CTTTAAATCTGTTGCTGC	62256896	62256917	AAATTCAACTCTGCCAAAAGGT	62256918	62257029	-
2663	15	62257005	62257023	ATAGAAGCGACAAGAGCTT	62257136	62257156	ATTCTCAGGTGGGCTTACATC	62257024	62257135	+
2664	15	62258195	62258213	CCTAGTCAATACTCCTCAA	62258326	62258346	GTCCATTCTTATCAGCCTGAA	62258214	62258325	+
2665	15	62258435	62258454	AGTGTATATAAAATACATTT	62258303	62258322	GTTTTCAAACTGCTTTTGGA	62258323	62258434	-
2666	15	62259482	62259501	CATTAGTAACTTACTGTCAT	62259614	62259633	AGCTAATCAAGTGAAGGGGC	62259502	62259613	+
2667	15	62259721	62259737	TAATTAACAAATTTTTA	62259586	62259608	GACAAACCTGGATTAGATCTTTT	62259609	62259720	-
2668	15	62261440	62261459	GATACTCAAAAGTCCTATCT	62261572	62261591	GCCTCTGTTCCTAACTGAGT	62261460	62261571	+
2669	15	62261683	62261698	ATGATTCAGACTTCTT	62261547	62261570	ACAATGAGAACATTTGACTTAACT	62261571	62261682	-
2670	15	62264734	62264753	AATATACTTGACATTTGGGT	62264866	62264885	ATTTGGGACCTCTGCAGCTT	62264754	62264865	+
2671	15	62264977	62264993	TCAGATCAAATAAATGT	62264842	62264864	AGGAGCTCATCAATCTTCTACTC	62264865	62264976	-
2673	15	62265563	62265580	TCAGACTGCCCTTATTTT	62265693	62265714	ACCTTTTGTACCACCTGAAATA	62265581	62265692	+
2674	15	62265792	62265810	TTTTAGTCTTCCTCTCATT	62265659	62265679	CACTATTGCTAGACACTGTGG	62265680	62265791	-
2675	15	62266422	62266439	CTGACTTTTCATCACTGC	62266552	62266573	CATCTTTCATCTTCTGGTCAGA	62266440	62266551	+
2676	15	62266636	62266654	AGAGATGCTGACTTAAAAC	62266503	62266523	GCCACAGAAATCATCAGCCCA	62266524	62266635	-
2677	15	62266575	62266592	ATTCTCACATGCATCAAA	62266705	62266726	GCCTAAACTTTTGACATGTTTT	62266593	62266704	+
2678	15	62269228	62269246	GCAGACATATTTCACCTGT	62269359	62269379	GTTGATGGATGCTGAAATCGA	62269247	62269358	+
2679	15	62269443	62269461	TTTATCCATGTTCCATGGC	62269310	62269330	CATGTTGAGTTGGCTAAGGCC	62269331	62269442	-
2680	15	62270734	62270751	AGGGTTGATATATAGGCA	62270864	62270885	CATCAAACTTGTCATATGCCTT	62270752	62270863	+
2681	15	62270947	62270966	ATTTGTCCTTCATTTTAGCT	62270815	62270834	GCAAGAGCAGGTAAACCGTT	62270835	62270946	-
2682	15	62270926	62270945	AAACCTTGATCTTTACTGTT	62271058	62271077	ATTGAAAATACTGCTCTTAA	62270946	62271057	+
2683	15	62273491	62273507	CTAGCAAGCAGGTCAAA	62273620	62273642	GGCTTCAGATTTATCCTTAAATC	62273508	62273619	+
2684	15	62273710	62273729	TTACATATTTCAACTTGACC	62273578	62273597	ACGGGTTTCCACCATGAAAA	62273598	62273709	-
2685	15	62274617	62274635	TAAGCTTAGCTGATGCTTA	62274748	62274768	ATTCAACCACTGCATTGACAG	62274636	62274747	+
2686	15	62274831	62274848	TGAGGTGAAACTTTGAAG	62274697	62274718	GAGCAAATAACATCAGCAACAT	62274719	62274830	-
2687	15	62275943	62275962	AGAGGAGAAATAAGAAAACA	62276075	62276094	GACTATCCTCCGGATTGGTT	62275963	62276074	+
2688	15	62276185	62276204	GCGAAATTAGAACACTGGTA	62276053	62276072	GCTGACCAGACTCTGATTGT	62276073	62276184	-
2689	15	62276165	62276183	GCTGTCTCAAACCTGTTAT	62276296	62276316	CGTCTTTGAGAACCAGGACCA	62276184	62276295	+
2690	15	62276962	62276981	CTGGCACTAATCATTTTTAA	62277094	62277113	GCCCAGGCCAATTATCTGAA	62276982	62277093	+
2691	15	62277192	62277211	TCTTTCTGTATAGTATGTTG	62277060	62277079	GCGACCAGGAGCACAAGCAC	62277080	62277191	-
2692	15	62277171	62277189	ACTTCAGGGTCATAATATG	62277302	62277322	ATACAGCATGGCAGGTTCTGG	62277190	62277301	+
2693	15	62283159	62283176	ACAATGAGACAAAATTCC	62283289	62283310	AATAGCTATGAAAAAACAACAT	62283177	62283288	+
2694	15	62283400	62283418	CCTGGCTAATTTTGCTTTA	62283267	62283287	ATGACCTTATGACTCCAGAGG	62283288	62283399	-
2695	15	62283796	62283815	CAACAGGGAAGATATAATTT	62283928	62283947	CCACTAAACCAGCCTCCACG	62283816	62283927	+
2696	15	62284037	62284054	AAAATGAAGAGGGCAACA	62283903	62283924	GTGGGGTAAGAAAGAGTCTAAG	62283925	62284036	-
2697	15	62292708	62292724	TAAAAGCGGGCATTAAC	62292837	62292859	AGAGGCACTTATAAACAAGAAAT	62292725	62292836	+
2698	15	62292899	62292917	AATGGACTAGATATGCCTA	62292766	62292786	GCAAGGCAACAAGCACAAGTT	62292787	62292898	-
2699	15	62299451	62299470	AATATTAAAGGATGATTAGA	62299583	62299602	AGTAACTGCCTGTGCTTTTT	62299471	62299582	+
2700	15	62299665	62299682	TCAGGTGGAAATATGCAA	62299531	62299552	GTTAACACAGTCTAAAGTCTCA	62299553	62299664	-
2701	15	62299637	62299656	CTTATATGAACTTCAAGAAC	62299769	62299788	AATTTTTTGTTCTTCTTAAC	62299657	62299768	+
2702	15	62300777	62300794	AAGGTTGCTTAACTCTGA	62300907	62300928	CGCATTCCTAACCATATAATCC	62300795	62300906	+
2703	15	62301012	62301028	AGAATTAAATTTAGTCT	62300877	62300899	GGAAATACAAGCCTTATTTACCA	62300900	62301011	-
2704	15	62302633	62302649	AGGCTAATCAAAGCTGG	62302762	62302784	ATGTAGAGTTTTGCAGAGGCTGA	62302650	62302761	+
2705	15	62302864	62302883	GAGTAACAGTGTTCTCATAA	62302732	62302751	GCAGAATCAGAGCTCAAAAC	62302752	62302863	-
2707	15	62304393	62304411	AATATGTGTGCATTTTCTT	62304260	62304280	ATGTTATAGGAAGAAACATAG	62304281	62304392	-
2706	15	62304266	62304285	TTCTTCCTATAACATGAAAT	62304398	62304417	AATGCACACATATTCAGACT	62304286	62304397	+
2708	15	62305200	62305217	GAGTGAAGTTAGCTCTTC	62305330	62305351	AAATGAAAGAGATCAGGCAATC	62305218	62305329	+
2709	15	62305419	62305438	TTAAAAATTCAAAATGGCAT	62305287	62305306	GATAGTCTTAGCGCCTACTG	62305307	62305418	-
2711	15	62306219	62306236	TGACATCCATACCACGTT	62306085	62306106	GTTAGTTTCCTAGGTGCACTTA	62306107	62306218	-
2710	15	62306090	62306107	GCACCTAGGAAACTAACA	62306220	62306241	ACGTGGTATGGATGTCATTAAT	62306108	62306219	+
2713	15	62312769	62312785	CGCCTTCACCATCAGCA	62312634	62312656	ACTTCTATGGAACCTGTAAAGTA	62312657	62312768	-
2712	15	62312639	62312657	TACAGGTTCCATAGAAGTT	62312770	62312790	GCTGATGGTGAAGGCGAATCC	62312658	62312769	+
2714	15	62315525	62315541	GGCACAGATAATCCACA	62315654	62315676	CATTTTTTATTACTTGAGTTGCC	62315542	62315653	+
2715	15	62315765	62315783	TTATTAATTTTGAGGTATA	62315632	62315652	ACAAGTAAAAATCACAGATAT	62315653	62315764	-
2716	15	62315919	62315937	TCAGAAATAAAGTGGCAAT	62316050	62316070	CAGTGGAAGCATTTTAGTGAG	62315938	62316049	+
2717	15	62316144	62316159	AGGTGAGTTGTGCCAA	62316008	62316031	AAAGCACAAAAAACATTTTAAGAA	62316032	62316143	-
2718	15	62320498	62320516	CACAAGCATACACAAGAAT	62320629	62320649	ACATGGCAGCAATAACCAAAA	62320517	62320628	+
2720	15	62325553	62325570	AAGGCTTACAAAAGCATC	62325683	62325704	CTCTTTCTGTTTAACATCCTGC	62325571	62325682	+
2721	15	62325791	62325808	GAACTTTTTCCGTTTGTT	62325657	62325678	CCCGAATTGAAGAAGCCCTTCA	62325679	62325790	-
2722	15	62327107	62327126	TTAATTTCAATGTGATGTTA	62327239	62327258	AAAGTTAATTTATCTAAGGA	62327127	62327238	+
2723	15	62327344	62327362	TGTACATACCATGAAGAGT	62327211	62327231	CCTTGGAAGAACCTTTATGGA	62327232	62327343	-
2725	15	62333602	62333618	TGGGTTGGCTTCATAAT	62333467	62333489	GGTCCTATTGTTTTCTATTTTGC	62333490	62333601	-
2724	15	62333477	62333495	AAACAATAGGACCAAGAAT	62333608	62333628	AAGCCAACCCAAAAATCACTT	62333496	62333607	+
2726	15	62336369	62336386	CCAAATTAAGTGAGTTAT	62336499	62336520	ATTTTTAAACCTATCACAATGT	62336387	62336498	+
2727	15	62336503	62336518	ATTGTGATAGGTTTAA	62336367	62336390	GCTAATAACTCACTTAATTTGGTA	62336391	62336502	-
2728	15	62352390	62352405	AGGGCCCGGGCAGAAT	62352518	62352541	ACATAGTCCCCCAGGAAGCGGTTC	62352406	62352517	+
2729	15	62352626	62352641	GCTGGTCGCAGCCCTC	62352490	62352513	AACCTGAACAAGTCCCAGCTGAAG	62352514	62352625	-
2730	15	62352603	62352621	AGCCGGAACCGCCCGGCGC	62352734	62352754	CTAAGGAGGCCCAGCTGTGAT	62352622	62352733	+
