## Supplemental Table e-2 for "Analysis of common and rare *VPS13C* variants in late onset Parkinson disease"

### Sheet: Sup.Table2.Rare_Nonsyn,Splicing
Table e-2:	All rare (MAF<1%) nonsynonymous variants and variants affecting splice sites found in 3 cohorts
Cohort	Position	rs-number	nt change	AA change	N (Cases)	N (Controls)	Affected MAF	Unaffected MAF	Freq. GnomAD_ALL
French/French-Canadian			NM_020821		498	785
	15:62170946	rs759376367	c.10003-1G>C		1	0	0.001035	0	8.568e-06
	15:62302775	rs566277100	c.G907A	p.A303T	0	1	0	0.0006369	1.225e-05
	15:62302740	rs771829848	c.G942C	p.E314D	0	1	0	0.0006369	0
	15:62300870	rs150098264	c.A1102G	p.T368A	1	1	0.001044	0.000651	0.0003
	15:62273596	rs114387705	c.C2111T	p.T704M	1	0	0.001018	0	3.272e-05
	15:62269312	rs200217693	c.G2377A	p.A793T	1	2	0.001025	0.001274	0.0001
	15:62269296	rs1290081253	c.A2393T	p.D798V	0	1	0	0.0006369	0
	15:62261612	rs146460562	c.A2797G	p.T933A	3	5	0.003055	0.003185	0.0033
	15:62253987	rs140792170	c.T3709G	p.F1237V	1	2	0.001018	0.001276	6.102e-05
	15:62251698	rs1188375042	c.G4005T	p.W1335C	1	0	0.001018	0	4.071e-06
	15:62242583	NA	c.4569delT	p.I1523fs	0	1	0	0.0006369	0
	15:62241725	rs781422733	c.C4676T	p.P1559L	1	0	0.001025	0	8.145e-06
	15:62241654	rs112569341	c.G4747A	p.A1583T	1	0	0.001025	0	0.0002
	15:62239412	rs772142450	c.T4856C	p.I1619T	1	0	0.001018	0	0.0001
	15:62238002	rs114089496	c.C5060T	p.A1687V	4	4	0.004098	0.002571	0.0033
	15:62214871	rs1269490160	c.G6700A	p.E2234K	0	1	0	0.0006369	1.625e-05
	15:62214832	rs7786726610	c.T6739A	p.Y2247N	6	3	0.00611	0.001911	2.844e-05
	15:62214756	rs141890160	c.T6815C	p.I2272T	0	4	0	0.002548	0.0005
	15:62212512	rs780081183	c.G7231C	p.A2411P	0	1	0	0.0006378	1.242e-05
	15:62212467	rs143926369	c.G7276A	p.V2426I	6	11	0.00611	0.007015	0.0017
	15:62201245	rs768725072	c.C8924T	p.A2975V	1	0	0.001018	0	4.063e-06
	15:62201193	rs1456770413	c.8972_8975del	p.K2991fs	1	0	0.001018	0	0
	15:62170918	s748206005	c.G10030A	p.G3344R	2	1	0.00207	0.0006369	8.28e-05
	15:62148606	rs146072191	c.G10955A	p.R3652Q	0	3	0	0.001921	0.0003
	15:62148607	rs138846118	c.C10954T	p.R3652X	0	1	0	0.0006402	0.0002
	15:62148597	rs143733845	c.G10964C	p.C3655S	1	0	0.001018	0	8.187e-06
	15:62146742	rs115819951	c.A11176G	p.I3726V	0	6	0	0.003827	0.004
New York					502	245
	15:62304325	rs751295864	c.A864G	p.I288M	2	3	0.001996	0.006122	0.0001
	15:62302757	rs114954486	c.C925G	p.P309A	1	0	0.000996	0	0.0002
	15:62300870	rs150098264	c.A1102G	p.T368A	1	1	0.001025	0.002058	0.0003
	15:62261612	rs146460562	c.A2797G	p.T933A	3	3	0.002988	0.006122	0.0033
	15:62242588	rs115248132	c.C4565G	p.T1522S	1	0	0.000996	0	0.0004
	15:62241654	rs112569341	c.G4747A	p.A1583T	1	0	0.000996	0	0.0002
	15:62238002	rs114089496	c.C5060T	p.A1687V	2	0	0.002008	0	0.0033
	15:62221921	NA	c.A6065G	p.D2022G	1	0	0.000998	0	0
	15:62219337	rs75341202	c.C6469T	p.L2157F	6	8	0.00611	0.01674	0.0083
	15:62214945	NA	c.T6626A	p.L2209H	1	0	0.000996	0	0
	15:62214937	rs749763416	c.G6634A	p.V2212M	0	1	0	0.002041	4.195e-05
	15:62214621	NA	c.C6950G	p.A2317G	0	1	0	0.002041	0
	15:62214228	rs753288249	c.A6980C	p.H2327P	1	0	0.000996	0	1.221e-05
	15:62212770	rs139993005	c.A7139G	p.H2380R	7	4	0.006972	0.008163	0.0041
	15:62212467	rs143926369	c.G7276A	p.V2426I	1	0	0.000996	0	0.0017
	15:62199525	NA	c.A9043G	p.T3015A	1	0	0.000996	0	4.064e-06
	15:62182538	rs201785369	c.A9167G	p.D3056G	2	1	0.001992	0.002049	0.0002
	15:62167120	rs751656187	c.G10369A	p.E3457K	0	1	0	0.002041	0.0001
	15:62167088	NA	c.T10401G	p.F3467L	1	0	0.000996	0	0
	15:62160874	rs77673743	c.G10847A	p.G3616D	1	0	0.000996	0	0.0023
	15:62148606	rs146072191	c.G10955A	p.R3652Q	1	0	0.000996	0	0.0003
	15:62148607	rs138846118	c.C10954T	p.R3652X	0	1	0	0.002041	0.0002
	15:62146742	rs115819951	c.A11176G	p.I3726V	9	5	0.008964	0.0102	0.004
Israel					478	487			Freq. GnomAD_ASJ
	15:62239391	NA	c.4876+1G>C		0	1	0	0.001027	0
	15:62304325	rs751295864	c.A864G	p.I288M	0	1	0	0.001031	0.0032
	15:62300870	rs150098264	c.A1102G	p.T368A	1	0	0.001055	0	0.0002
	15:62276126	NA	c.A1807G	p.T603A	1	0	0.001046	0	0
	15:62273569	NA	c.T2138A	p.L713H	1	0	0.001046	0	0
	15:62270845	rs140060073	c.A2270G	p.Q757R	16	15	0.01674	0.01562	0.0158
	15:62261612	rs146460562	c.A2797G	p.T933A	2	4	0.002092	0.004124	0.0016
	15:62254654	rs751998215	c.C3519A	p.D1173E	1	0	0.001046	0	0
	15:62251732	NA	c.A3971T	p.E1324V	0	1	0	0.001029	0
	15:62241786	rs760460320	c.G4615C	p.D1539H	0	1	0	0.001029	0.0001
	15:62241654	rs112569341	c.G4747A	p.A1583T	0	1	0	0.001029	0.0029
	15:62238057	NA	c.G5005A	p.V1669I	0	1	0	0.001053	0
	15:62234230	rs370438226	c.T5185G	p.L1729V	0	1	0	0.001027	0.0016
	15:62234071	rs752836836	c.5339_5343del	p.D1780fs	1	0	0.001046	0	0.0005
	15:62223303	rs78071599	c.G6024C	p.E2008D	0	1	0	0.001027	0.0009
	15:62219337	rs75341202	c.C6469T	p.L2157F	2	6	0.002092	0.00616	0.0049
	15:62212774	rs200869994	c.A7135C	p.I2379L	1	0	0.001046	0	0.0004
	15:62212770	rs139993005	c.A7139G	p.H2380R	9	6	0.009454	0.006186	0.007
	15:62212298	rs115481870	c.G7445A	p.R2482H	9	10	0.009434	0.01029	0.0095
	15:62208166	rs201012988	c.C8111T	p.S2704L	5	1	0.00523	0.001027	0.0029
	15:62207854	rs34060567	c.A8423G	p.K2808R	2	1	0.002092	0.001027	0.0015
	15:62204043	rs115869241	c.C8711T	p.S2904L	4	3	0.004357	0.003185	0.0045
	15:62199572	rs201446031	c.T8996C	p.M2999T	0	1	0	0.001027	0
	15:62182599	rs149077892	c.G9106A	p.D3036N	0	2	0	0.002053	0.0017
	15:62182538	rs201785369	c.A9167G	p.D3056G	2	2	0.002092	0.002053	0.0035
Abbreviations:	AA: amino acid; ASJ: Ashkenazi Jewish; GnomAD: Genome Aggregation Database; MAF: minor allele frequency; nt: nucleotide
