## Supplemental Table e-5 for "Analysis of common and rare *VPS13C* variants in late onset Parkinson disease"

### Sheet: Sup.Table3.All_CodingCommon
Table e-3:	All common (MAF>1%) coding variants found in 3 cohorts with the results of the adjusted logistic regression.
Cohort	Position	rs-number	nt change	AA change	N (cases)		N (controls)		Affected MAF	Unaffected MAF	GnomAD_ALL MAF	OR (95%CI)	P
			NM_020821		Homozygous	Heterozygous	Homozygous	Heterozygous
French/French Canadians					534		858
*	15:62316035	rs12595158	c.G458A	p.R153H	0	15	0	27	0.01426	0.01573	0.0734	0.5587(0.26-1.2)	0.1358
*	15:62299603	rs9635356	c.A1194C	p.I398I	0	15	0	28	0.01426	0.01632	0.0737	0.5569(0.2595-1.195)	0.133
	15:62274758	rs115871350	c.A1929C	p.A643A	0	17	0	24	0.01616	0.01399	0.0086	1.184(0.5457-2.568)	0.6695
*	15:62254989	rs3784635	c.A3394G	p.I1132V	0	15	0	26	0.01426	0.0152	0.0726	0.6895(0.321-1.481)	0.3404
	15:62244117	rs17238245	c.C4362T	p.V1454V	1	28	1	38	0.02662	0.02331	0.024	1.096(0.5988-2.007)	0.7658
	15:62243197	rs11629598	c.A4483G	p.I1495V	1	73	7	113	0.07033	0.07678	0.0601	0.7898(0.5509-1.132)	0.1989
	15:62223303	rs78071599	c.G6024C	p.E2008D	0	28	0	40	0.02662	0.02331	0.0124	1.17(0.645-2.124)	0.6049
	15:62219337	rs75341202	c.C6469T	p.L2157F	1	24	0	37	0.02376	0.02156	0.0083	1.201(0.6471-2.23)	0.5612
	15:62214607	rs12907567	c.G6964A	p.V2322M	2	72	6	114	0.07034	0.07343	0.0604	0.807(0.5652-1.152)	0.238
*	15:62212781	rs17238189	c.A7128G	p.Q2376Q	0	10	0	24	0.009524	0.01399	0.0698	0.5071(0.2084-1.234)	0.1344
	15:62202482	rs10851704	c.G8738G	p.S2913S	115	261	210	417	0.4601	0.4889	0.5598	0.9991(0.8307-1.202)	0.9925
	15:62174894	rs17303915	c.T9525C	p.I3175I	2	73	6	114	0.07129	0.07351	0.0598	0.8495(0.5959-1.211)	0.3676
	15:62165577	rs17303894	c.C10446T	p.T3482T	2	73	6	115	0.07129	0.07401	0.0636	0.8415(0.5909-1.198)	0.3386
	15:62165553	rs17303887	c.A10470G	p.A3490A	2	72	6	114	0.07034	0.07343	0.0609	0.8294(0.5813-1.183)	0.3024
New York					520		262
*	15:62316035	rs12595158	c.G458A	p.R153H	0	14	1	15	0.01349	0.03244	0.0734	0.3801(0.1715-0.8426)	0.01723
*	15:62299603	rs9635356	c.A1194C	p.I398I	0	16	1	15	0.01538	0.03244	0.0737	0.4214(0.1956-0.908)	0.02735
	15:62256131	rs114941240	c.T3234C	p.D1078D	0	19	0	4	0.0183	0.007634	0.0091	3.538(1.12-11.17)	0.0313
*	15:62254989	rs3784635	c.A3394G	p.I1132V	0	11	1	17	0.0106	0.03626	0.0726	0.2796(0.1224-0.6386)	0.002494
	15:62244117	rs17238245	c.C4362T	p.V1454V	0	26	0	9	0.025	0.01718	0.024	1.169(0.5066-2.699)	0.7138
	15:62243197	rs11629598	c.A4483G	p.I1495V	1	60	1	27	0.06078	0.058	0.0601	1.111(0.6735-1.833)	0.6797
	15:62223303	rs78071599	c.G6024C	p.E2008D	0	10	0	7	0.009634	0.01336	0.0124	0.981(0.3416-2.817)	0.9716
	15:62214607	rs12907567	c.G6964A	p.V2322M	1	64	1	31	0.06358	0.06298	0.0604	1.037(0.6433-1.67)	0.8824
*	15:62212781	rs17238189	c.A7128G	p.Q2376Q	0	16	1	16	0.01541	0.03435	0.0698	0.419(0.1964-0.894)	0.02446
	15:62212298	rs115481870	c.G7445A	p.R2482H	0	11	0	5	0.01058	0.009542	0.0124	0.817(0.2586-2.581)	0.7305
	15:62202482	rs10851704	c.G8738A	p.S2913N	115	249	63	129	0.4606	0.4866	0.5614	0.8971(0.7156-1.125)	0.3464
	15:62174894	rs17303915	c.T9525C	p.I3175I	1	64	1	31	0.06346	0.06298	0.0598	1.038(0.6444-1.672)	0.8778
	15:62165577	rs17303894	c.C10446T	p.T3482T	1	65	1	30	0.06442	0.06107	0.0636	1.106(0.6841-1.787)	0.6815
	15:62165553	rs17303887	c.A10470G	p.A3490A	1	64	1	31	0.06346	0.06298	0.0609	1.038(0.6444-1.672)	0.8778
Israel					482		488				GnomAD_ASJ MAF
*	15:62316035	rs12595158	c.G458A	p.R153H	0	16	0	22	0.0166	0.02254	0.0236	0.699(0.1874-2.607)	0.594
*	15:62299603	rs9635356	c.A1194C	p.I398I	0	15	0	19	0.01556	0.01947	0.0214	0.7494(0.1944-2.889)	0.6752
	15:62270845	rs140060073	c.A2270G	p.Q757R	0	16	0	15	0.0166	0.01537	0.0158	1.035(0.2728-3.924)	0.9601
	15:62256131	rs114941240	c.T3234C	p.D1078D	0	15	0	26	0.01556	0.02664	0.0223	0.3902(0.09566-1.592)	0.1895
*	15:62254989	rs3784635	c.A3394G	p.I1132V	0	14	0	19	0.01452	0.01947	0.0233	0.6462(0.1575-2.652)	0.5444
	15:62244117	rs17238245	c.C4362T	p.V1454V	0	27	0	21	0.02801	0.02152	0.0179	0.709(0.2415-2.081)	0.5314
	15:62243197	rs11629598	c.A4483G	p.I1495V	1	40	1	40	0.04384	0.04421	0.0486	0.8965(0.3867-2.079)	0.799
	15:62214607	rs12907567	c.G6964A	p.V2322M	1	41	1	43	0.04461	0.04611	0.0496	0.8439(0.3729-1.91)	0.6838
*	15:62212781	rs17238189	c.A7128G	p.Q2376Q	0	16	1	19	0.0166	0.02152	0.0212	0.4733(0.07237-3.096)	0.435
	15:62202482	rs10851704	c.G8738A	p.S2913N	104	245	114	241	0.4699	0.4815	0.4568	0.7148(0.504-1.014)	0.05955
	15:62174894	rs17303915	c.T9525C	p.I3175I	1	41	1	43	0.04461	0.04611	0.0481	0.8439(0.3729-1.91)	0.6838
	15:62165577	rs17303894	c.C10446T	p.T3482T	1	41	1	43	0.04461	0.04611	0.0496	0.8439(0.3729-1.91)	0.6838
	15:62165553	rs17303887	c.A10470G	p.A3490A	1	41	1	43	0.04461	0.04611	0.0496	0.8439(0.3729-1.91)	0.6838
Abbreviations:	AA: amino acid; ASJ: Ashkenazi Jewish; CI: confidence interval; GnomAD: Genome Aggregation Database; MAF: minor allele frequency; nt: nucleotide; OR: odds ratio
