## Supplemental Table e-6 for "Analysis of common and rare *VPS13C* variants in late onset Parkinson disease"

### Sheet: Sup.Table4.LD4SNPS
Table e-4:	Linkage disequilibrium tests among four SNPs that were found to be associated with reduced risk of Parkinson Disease
	Test performed in our 3 cohorts, and in LDlink application
French/French Canadians						New York						rs17238189	p.Q2376Q
D' output						D' output						rs3784635	p.I1132V
RS_number	rs17238189	rs3784635	rs9635356	rs12595158		RS_number	rs17238189	rs3784635	rs9635356	rs12595158		rs9635356	p.I398I
rs17238189						rs17238189						rs12595158	p.R153H
rs3784635	0.907					rs3784635	0.863
rs9635356	0.88	0.876				rs9635356	0.872	0.829
rs12595158	0.85	0.851	1			rs12595158	0.868	0.829	1
R-sq output						R-sq output
RS_number	rs17238189	rs3784635	rs9635356	rs12595158		RS_number	rs17238189	rs3784635	rs9635356	rs12595158
rs17238189						rs17238189
rs3784635	0.661					rs3784635	0.656
rs9635356	0.61	0.749				rs9635356	0.714	0.643
rs12595158	0.853	0.724	0.976			rs12595158	0.684	0.665	0.968
Israel						LDLink data	ALL Non-Finish Europeans selected
D' output						D' output
RS_number	rs17238189	rs3784635	rs9635356	rs12595158		RS_number	rs17238189	rs3784635	rs9635356	rs12595158
rs17238189						rs17238189
rs3784635	0.895					rs3784635	1
rs9635356	0.896	0.876				rs9635356	0.775	1
rs12595158	0.879	0.876	1			rs12595158	0.775	1	1
R-sq output						R-sq output
RS_number	rs17238189	rs3784635	rs9635356	rs12595158		RS_number	rs17238189	rs3784635	rs9635356	rs12595158
rs17238189						rs17238189
rs3784635	0.659					rs3784635	0.816
rs9635356	0.662	0.745				rs9635356	0.601	0.816
rs12595158	0.796	0.664	0.893			rs12595158	0.601	0.816	1
LDlink URL:	https://ldlink.nci.nih.gov
Reference:	Machiela MJ, Chanock SJ. LDlink: a web-based application for exploring population-specific haplotype structure and linking correlated alleles of possible functional variants. Bioinformatics 2015;31:3555-3557
