## Supplemental Table e-7 for "Analysis of common and rare *VPS13C* variants in late onset Parkinson disease"

### Sheet: Sup.Table5AllCommon +LDwithGWAS
Table e-5:	All common variants found in our 3 cohorts, with results from the adjusted logisic regression and linkage disequilibrium test with GWAS hit rs2414739
Cohort	Position	RS-numb	INFO	Major allele	Minor allele	Affected MAF	Unaffected MAF	GnomAD_ALL	OR (95%CI)	P	LD rs2414739			Note: used Ldlink(Non-Finnish Europeans)
								MAF			D'	r-sq
French/French Canadian
	15:62223303	rs78071599	exonic:nonsynonymous_SNV:VPS13C:NM_020821:exon50:c.G6024C:p.E2008D	C	G	0.02662	0.02331	0.0124	1.17(0.645-2.124)	0.6049	0.808	0.006
	15:62219337	rs75341202	exonic:nonsynonymous_SNV:VPS13C:NM_020821:exon52:c.C6469T:p.L2157F	G	A	0.02376	0.02156	0.0083	1.201(0.6471-2.23)	0.5612	0.668	0.002
	15:62212781	rs17238189	exonic:synonymous_SNV:VPS13C:NM_020821:exon56:c.A7128G:p.Q2376Q	T	C	0.009524	0.01399	0.0698	0.5071(0.2084-1.234)	0.1344	0.594	0.001
	15:62221679	rs72747895	intronic:VPS13C:NM_020821	T	C	0.009506	0.01399	0.0762	0.5068(0.2083-1.233)	0.1341	0.594	0.001
	15:62306113	rs117696749	intronic:VPS13C:NM_020821	T	C	0.01331	0.01632	0.0114	0.6708(0.301-1.495)	0.3287	0.484	0.006
	15:62239552	rs113403713	intronic:VPS13C:NM_020821	A	T	0.002852	0.006418	0.023	0.3561(0.06988-1.815)	0.214	0.449	0.003
	15:62229021	rs62009158	intronic:VPS13C:NM_020821	T	A	0.01236	0.01399	0.0117	0.8394(0.3729-1.889)	0.6723	0.391	0
	15:62157076	rs11330878	intronic:VPS13C:NM_020821	GA	G	0.01521	0.01807	0.0782	0.5218(0.2513-1.084)	0.08106	0.335	0.001
	15:62254989	rs3784635	exonic:nonsynonymous_SNV:VPS13C:NM_020821:exon33:c.A3394G:p.I1132V	T	C	0.01426	0.0152	0.0726	0.6895(0.321-1.481)	0.3404	0.335	0.001
	15:62146598	rs17238096	UTR3:VPS13C:NM_020821(NM_020821:c.*58G>A)	C	T	0.07034	0.07343	0.0578	0.8294(0.5813-1.183)	0.3024	0.258	0.002
	15:62145955	rs11555596	UTR3:VPS13C:NM_020821(NM_020821:c.*701G>A)	C	T	0.07129	0.07401	0.0649	0.8415(0.5909-1.198)	0.3386	0.247	0.002
	15:62165577	rs17303894	exonic:synonymous_SNV:VPS13C:NM_020821:exon78:c.C10446T:p.T3482T	G	A	0.07129	0.07401	0.0636	0.8415(0.5909-1.198)	0.3386	0.236	0.002
	15:62174894	rs17303915	exonic:synonymous_SNV:VPS13C:NM_020821:exon69:c.T9525C:p.I3175I	A	G	0.07129	0.07351	0.0598	0.8495(0.5959-1.211)	0.3676	0.236	0.002
	15:62217641	rs77585482	intronic:VPS13C:NM_020821	T	C	0.07129	0.07343	0.0619	0.8181(0.5737-1.167)	0.2674	0.236	0.002
	15:62228770	rs35523559	intronic:VPS13C:NM_020821	A	C	0.07414	0.07459	0.0644	0.8474(0.5969-1.203)	0.3546	0.236	0.002
	15:62243197	rs11629598	exonic:nonsynonymous_SNV:VPS13C:NM_020821:exon40:c.A4483G:p.I1495V	T	C	0.07033	0.07678	0.0601	0.7898(0.5509-1.132)	0.1989	0.236	0.002
	15:62165553	rs17303887	exonic:synonymous_SNV:VPS13C:NM_020821:exon78:c.A10470G:p.A3490A	T	C	0.07034	0.07343	0.0609	0.8294(0.5813-1.183)	0.3024	0.224	0.002
	15:62214607	rs12907567	exonic:nonsynonymous_SNV:VPS13C:NM_020821:exon54:c.G6964A:p.V2322M	C	T	0.07034	0.07343	0.0604	0.807(0.5652-1.152)	0.238	0.224	0.002
	15:62299603	rs9635356	exonic:synonymous_SNV:VPS13C:NM_020821:exon15:c.A1194C:p.I398I	T	G	0.01426	0.01632	0.0737	0.5569(0.2595-1.195)	0.133	0.188	0
	15:62316035	rs12595158	exonic:nonsynonymous_SNV:VPS13C:NM_020821:exon7:c.G458A:p.R153H	C	T	0.01426	0.01573	0.0734	0.5587(0.26-1.2)	0.1358	0.188	0
	15:62147207	rs2241492	intronic:VPS13C:NM_020821	T	A	0.385	0.3781	0.3595	0.9344(0.7726-1.13)	0.4842	0.114	0.003
	15:62156690	rs3210522	intronic:VPS13C:NM_020821	C	T	0.4876	0.4724	0.516	0.9368(0.7777-1.129)	0.492	0.111	0.004
	15:62202482	rs10851704	exonic:synonymous_SNV:VPS13C:NM_020821:exon64:c.G8738G:p.S2913S	T	C	0.4601	0.4889	0.5598	0.9991(0.8307-1.202)	0.9925	0.062	0.001
	15:62159229	rs3784636	intronic:VPS13C:NM_020821	C	T	0.1221	0.1069	0.1261	1.03(0.7746-1.371)	0.8369	0.06	0.001
	15:62223273	rs9788670	intronic:VPS13C:NM_020821	T	C	0.48	0.4988	0.5638	1.062(0.8817-1.279)	0.5274	0.034	0
	15:62232796	rs7172838	intronic:VPS13C:NM_020821	T	C	0.4764	0.4934	0.5669	1.072(0.8875-1.295)	0.4702	0.032	0
	15:62244117	rs17238245	exonic:synonymous_SNV:VPS13C:NM_020821:exon39:c.C4362T:p.V1454V	G	A	0.02662	0.02331	0.024	1.096(0.5988-2.007)	0.7658	0.025	0
	15:62302827	rs79171649	intronic:VPS13C:NM_020821	T	C	0.02662	0.02273	0.0248	1.195(0.6521-2.19)	0.5642	0.025	0
	15:62265019	rs3833020	intronic:VPS13C:NM_020821	A	AT	0.4515	0.4222	0.4182	1.035(0.8553-1.252)	0.7252	0.021	0
New York
	15:62223303	rs78071599	exonic:nonsynonymous_SNV:VPS13C:NM_020821:exon50:c.G6024C:p.E2008D	C	G	0.009634	0.01336	0.0124	0.981(0.3416-2.817)	0.9716	0.808	0.006
	15:62212298	rs115481870	exonic:nonsynonymous_SNV:VPS13C:NM_020821:exon57:c.G7445A:p.R2482H	C	T	0.01058	0.009542	0.0124	0.817(0.2586-2.581)	0.7305	0.656	0.006
	15:62212781	rs17238189	exonic:synonymous_SNV:VPS13C:NM_020821:exon56:c.A7128G:p.Q2376Q	T	C	0.01541	0.03435	0.0698	0.419(0.1964-0.894)	0.02446	0.594	0.001
	15:62221679	rs72747895	intronic:VPS13C:NM_020821	T	C	0.01541	0.03435	0.0762	0.419(0.1964-0.894)	0.02446	0.594	0.001
	15:62239552	rs113403713	intronic:VPS13C:NM_020821	A	T	0.01635	0.009579	0.023	1.469(0.4959-4.353)	0.4875	0.449	0.003
	15:62254989	rs3784635	exonic:nonsynonymous_SNV:VPS13C:NM_020821:exon33:c.A3394G:p.I1132V	T	C	0.0106	0.03626	0.0726	0.2796(0.1224-0.6386)	0.002494	0.335	0.001
	15:62157076	rs11330878	intronic:VPS13C:NM_020821	GA	G	0.01638	0.04008	0.0782	0.3638(0.1767-0.7488)	0.006044	0.335	0.001
	15:62146598	rs17238096	UTR3:VPS13C:NM_020821(NM_020821:c.*58G>A)	C	T	0.06442	0.06298	0.0578	1.06(0.6592-1.706)	0.8087	0.258	0.002
	15:62145955	rs11555596	UTR3:VPS13C:NM_020821(NM_020821:c.*701G>A)	C	T	0.06442	0.06322	0.0649	1.056(0.6564-1.698)	0.8228	0.247	0.002
	15:62243197	rs11629598	exonic:nonsynonymous_SNV:VPS13C:NM_020821:exon40:c.A4483G:p.I1495V	T	C	0.06078	0.058	0.0601	1.111(0.6735-1.833)	0.6797	0.236	0.002
	15:62165577	rs17303894	exonic:synonymous_SNV:VPS13C:NM_020821:exon78:c.C10446T:p.T3482T	G	A	0.06442	0.06107	0.0636	1.106(0.6841-1.787)	0.6815	0.236	0.002
	15:62174894	rs17303915	exonic:synonymous_SNV:VPS13C:NM_020821:exon69:c.T9525C:p.I3175I	A	G	0.06346	0.06298	0.0598	1.038(0.6444-1.672)	0.8778	0.236	0.002
	15:62217641	rs77585482	intronic:VPS13C:NM_020821	T	C	0.06442	0.06298	0.0619	1.046(0.6499-1.683)	0.8531	0.236	0.002
	15:62228770	rs35523559	intronic:VPS13C:NM_020821	A	C	0.06346	0.06489	0.0644	1.004(0.6256-1.611)	0.9873	0.236	0.002
	15:62165553	rs17303887	exonic:synonymous_SNV:VPS13C:NM_020821:exon78:c.A10470G:p.A3490A	T	C	0.06346	0.06298	0.0609	1.038(0.6444-1.672)	0.8778	0.224	0.002
	15:62214607	rs12907567	exonic:nonsynonymous_SNV:VPS13C:NM_020821:exon54:c.G6964A:p.V2322M	C	T	0.06358	0.06298	0.0604	1.037(0.6433-1.67)	0.8824	0.224	0.002
	15:62316035	rs12595158	exonic:nonsynonymous_SNV:VPS13C:NM_020821:exon7:c.G458A:p.R153H	C	T	0.01349	0.03244	0.0734	0.3801(0.1715-0.8426)	0.01723	0.188	0
	15:62299603	rs9635356	exonic:synonymous_SNV:VPS13C:NM_020821:exon15:c.A1194C:p.I398I	T	G	0.01538	0.03244	0.0737	0.4214(0.1956-0.908)	0.02735	0.188	0
	15:62157537	rs8037603	intronic:VPS13C:NM_020821	C	A	0.4201	0.4629	0.5215	0.8211(0.6515-1.035)	0.09485	0.115	0.004
	15:62147207	rs2241492	intronic:VPS13C:NM_020821	T	A	0.3198	0.3473	0.3595	0.8968(0.7084-1.135)	0.3653	0.114	0.003
	15:62156690	rs3210522	intronic:VPS13C:NM_020821	C	T	0.4229	0.4595	0.516	0.8499(0.6764-1.068)	0.1625	0.111	0.004
	15:62202482	rs10851704	exonic:nonsynonymous_SNV:VPS13C:NM_020821:exon64:c.G8738A:p.S2913N	C	T	0.4606	0.4866	0.5614	0.8971(0.7156-1.125)	0.3464	0.062	0.001
	15:62159229	rs3784636	intronic:VPS13C:NM_020821	C	T	0.1093	0.1192	0.1261	0.9139(0.6337-1.318)	0.63	0.06	0.001
	15:62223273	rs9788670	intronic:VPS13C:NM_020821	C	T	0.4653	0.479	0.5649	0.9288(0.7401-1.166)	0.5241	0.034	0
	15:62232796	rs7172838	intronic:VPS13C:NM_020821	C	T	0.4689	0.4788	0.5685	0.9489(0.7551-1.192)	0.6528	0.032	0
	15:62244117	rs17238245	exonic:synonymous_SNV:VPS13C:NM_020821:exon39:c.C4362T:p.V1454V	G	A	0.025	0.01718	0.024	1.169(0.5066-2.699)	0.7138	0.025	0
	15:62302827	rs79171649	intronic:VPS13C:NM_020821	T	C	0.02596	0.01718	0.0248	1.23(0.5366-2.821)	0.6245	0.025	0
	15:62265019	rs3833020	intronic:VPS13C:NM_020821	A	AT	0.3728	0.4141	0.4182	0.8475(0.6717-1.069)	0.1634	0.021	0
Israel								GnomAD_ASJ
	15:62214265	rs78530361	intronic:VPS13C:NM_020821	C	T	0.05913	0.04098	0.0529	0.8389(0.3795-1.854)	0.6642	1	0.003
	15:62221679	rs72747895	intronic:VPS13C:NM_020821	T	C	0.008439	0.0125	0.022	0.4914(0.09647-2.503)	0.3923	0.594	0.001
	15:62212781	rs17238189	exonic:synonymous_SNV:VPS13C:NM_020821:exon56:c.A7128G:p.Q2376Q	C	T	0.0166	0.0215	0.0212	0.4733(0.07237-3.096)	0.435	0.594	0.001
	15:62254989	rs3784635	exonic:nonsynonymous_SNV:VPS13C:NM_020821:exon33:c.A3394G:p.I1132V	T	C	0.01452	0.01947	0.0233	0.6462(0.1575-2.652)	0.5444	0.335	0.001
	15:62146598	rs17238096	UTR3:VPS13C:NM_020821(NM_020821:c.*58G>A)	C	T	0.04461	0.04611	0.0166	0.8439(0.3729-1.91)	0.6838	0.258	0.002
	15:62145955	rs11555596	UTR3:VPS13C:NM_020821(NM_020821:c.*701G>A)	C	T	0.04461	0.04611	0.0166	0.8439(0.3729-1.91)	0.6838	0.247	0.002
	15:62174894	rs17303915	exonic:synonymous_SNV:VPS13C:NM_020821:exon69:c.T9525C:p.I3175I	A	G	0.04461	0.04611	0.0481	0.8439(0.3729-1.91)	0.6838	0.236	0.002
	15:62243197	rs11629598	exonic:nonsynonymous_SNV:VPS13C:NM_020821:exon40:c.A4483G:p.I1495V	T	C	0.04384	0.04421	0.0486	0.8965(0.3867-2.079)	0.799	0.236	0.002
	15:62217641	rs77585482	intronic:VPS13C:NM_020821	T	C	0.03011	0.03165	0.0517	1.027(0.3956-2.667)	0.9562	0.236	0.002
	15:62165577	rs17303894	exonic:synonymous_SNV:VPS13C:NM_020821:exon78:c.C10446T:p.T3482T	G	A	0.04461	0.04611	0.0496	0.8439(0.3729-1.91)	0.6838	0.236	0.002
	15:62228770	rs35523559	intronic:VPS13C:NM_020821	A	C	0.04079	0.04236	0.046	0.7996(0.3396-1.883)	0.6088	0.236	0.002
	15:62214607	rs12907567	exonic:nonsynonymous_SNV:VPS13C:NM_020821:exon54:c.G6964A:p.V2322M	C	T	0.04461	0.04611	0.0496	0.8439(0.3729-1.91)	0.6838	0.224	0.002
	15:62165553	rs17303887	exonic:synonymous_SNV:VPS13C:NM_020821:exon78:c.A10470G:p.A3490A	T	C	0.04461	0.04611	0.0496	0.8439(0.3729-1.91)	0.6838	0.224	0.002
	15:62316035	rs12595158	exonic:nonsynonymous_SNV:VPS13C:NM_020821:exon7:c.G458A:p.R153H	C	T	0.0166	0.02254	0.0236	0.699(0.1874-2.607)	0.594	0.188	0
	15:62299603	rs9635356	exonic:synonymous_SNV:VPS13C:NM_020821:exon15:c.A1194C:p.I398I	T	G	0.01556	0.01947	0.0214	0.7494(0.1944-2.889)	0.6752	0.188	0
	15:62167050	rs200325655	intronic:VPS13C:NM_020821	A	G	0.02386	0.02459	0.0229	0.9583(0.3188-2.88)	0.9395	0.174	0.001
	15:62147207	rs2241492	intronic:VPS13C:NM_020821	T	A	0.3434	0.3563	0.3411	0.7909(0.5471-1.143)	0.2122	0.114	0.003
	15:62156690	rs3210522	intronic:VPS13C:NM_020821	C	T	0.4528	0.4656	0.4367	0.7182(0.5065-1.018)	0.06314	0.111	0.004
	15:62256131	rs114941240	exonic:synonymous_SNV:VPS13C:NM_020821:exon32:c.T3234C:p.D1078D	A	G	0.01556	0.02664	0.0223	0.3902(0.09566-1.592)	0.1895	0.082	0
	15:62202482	rs10851704	exonic:nonsynonymous_SNV:VPS13C:NM_020821:exon64:c.G8738A:p.S2913N	C	T	0.4699	0.4815	0.4568	0.7148(0.504-1.014)	0.05955	0.062	0.001
	15:62159229	rs3784636	intronic:VPS13C:NM_020821	C	T	0.09875	0.1025	0.0861	0.7907(0.4477-1.396)	0.4183	0.06	0.001
	15:62223273	rs9788670	intronic:VPS13C:NM_020821	C	T	0.4647	0.4784	0.4516	0.7393(0.5212-1.049)	0.09046	0.034	0
	15:62244117	rs17238245	exonic:synonymous_SNV:VPS13C:NM_020821:exon39:c.C4362T:p.V1454V	G	A	0.02801	0.02152	0.0179	0.709(0.2415-2.081)	0.5314	0.025	0
	15:62302827	rs79171649	intronic:VPS13C:NM_020821	T	C	0.02801	0.02156	0.0189	0.6863(0.2312-2.037)	0.4977	0.025	0
	15:62265019	rs3833020	intronic:VPS13C:NM_020821	A	AT	0.3994	0.4158	0.4128	0.7562(0.5308-1.077)	0.1217	0.021	0
	15:62270845	rs140060073	exonic:nonsynonymous_SNV:VPS13C:NM_020821:exon23:c.A2270G:p.Q757R	T	C	0.0166	0.01537	0.0158	1.035(0.2728-3.924)	0.9601	NA	NA
Abbreviations:	AA: ASJ: Ashkenazi Jewish; CI: confidence interval; GnomAD: Genome Aggregation Database; GWAS: genome wide association study; LD: linkage disequilibrium; MAF: minor allele frequency; OR: odds ratio
